# Autophagy is required for lipid homeostasis during dark-induced senescence in Arabidopsis

**DOI:** 10.1101/2020.08.10.245092

**Authors:** Jessica A. S. Barros, Sahar Magen, Taly Lapidot-Cohen, Leah Rosental, Yariv Brotman, Wagner L. Araújo, Tamar Avin-Wittenberg

## Abstract

Autophagy is an evolutionarily conserved mechanism that mediates the degradation of cytoplasmic components in eukaryotic cells. In plants, autophagy has been extensively associated with the recycling of proteins during carbon starvation conditions. Even though lipids constitute a significant energy reserve, our understanding of the function of autophagy in the management of cell lipid reserves and components remains fragmented. To further investigate the significance of autophagy in lipid metabolism, we performed an extensive lipidomic characterization of Arabidopsis (*Arabidopsis thaliana*) autophagy mutants (*atg*) submitted to dark-induced senescence conditions. Our results revealed an altered lipid profile in *atg* mutants, suggesting that autophagy affects the homeostasis of multiple lipid components under dark-induced senescence. The acute degradation of chloroplast lipids coupled with the differential accumulation of triacylglycerols (TAGs) and plastoglobuli indicates an alternative metabolic reprogramming towards lipid storage in *atg* mutants. The imbalance of lipid metabolism compromises the production of cytosolic lipid droplets and the regulation of peroxisomal lipid oxidation pathways in *atg* mutants.

**One-sentence summary:** Autophagy is required for the mobilization of membrane lipid components and lipid droplet dynamics during extended darkness in *Arabidopsis*.
