## Supplemental S3, S4 for "Autophagy is required for lipid homeostasis during dark-induced senescence in Arabidopsis"

### Sheet: table 3
Supplemental Table S3: Relative lipid content of leaves of Arabidopsis knockout mutants atg5-1, atg7-2, atg9-4 and wild type (WT) after 0, 3, 6 and 9 days of dark treatment
		Values are means ± SE of six-five independent samplings. Bold numbers indicates values that were determined by the Student's t test to be significantly different (P < 0.05) from the wild-type at 0 day.
	0 day								3 day								6 day								9 day
	WT		atg5-1		atg7-2		atg9-1		WT		atg5-1		atg7-2		atg9-1		WT		atg5-1		atg7-2		atg9-1		WT		atg5-1		atg7-2		atg9-1
Lipid	Mean	SE	Mean	SE	Mean	SE	Mean	SE	Mean	SE	Mean	SE	Mean	SE	Mean	SE	Mean	SE	Mean	SE	Mean	SE	Mean	SE	Mean	SE	Mean	SE	Mean	SE	Mean	SE
DAG 34:3	1	0.11133	0.96207	0.0768049	1.00667	0.0748966	1.06572	0.130146	1.01773	0.102776	0.779713	0.0671636	0.805716	0.0751543	0.785368	0.106604	0.855916	0.0454643	0.940443	0.0886169	0.742895	0.0470708	0.751803	0.0999112	0.66444	0.0146063	1.3107	0.0922597	0.943969	0.0403021	0.596689	0.0347363
DAG 34:6	1	0.183439	0.852629	0.032821	1.08713	0.21378	2.08405	0.486166	1.16658	0.120711	1.33338	0.203275	1.72936	0.534882	1.18311	0.147832	0.653195	0.100886	2.07428	0.326492	1.81432	0.216999	0.841264	0.0978587	0.620492	0.0765215	4.85802	0.311569	3.64677	0.493814	0.646449	0.0563853
DAG 36:5	1	0.114832	1.0087	0.109922	1.15355	0.0839893	1.15613	0.086774	0.834697	0.0482078	0.832087	0.0438265	0.892457	0.0909265	0.861561	0.0490196	0.576935	0.0568148	0.897306	0.0773905	0.783185	0.0399415	0.668061	0.0542857	0.403207	0.0261074	1.73918	0.170031	1.15472	0.0639556	0.528709	0.0439687
DAG 36:6	1	0.110238	0.894392	0.0664387	0.98212	0.0316296	1.20763	0.0969041	1.50628	0.116128	1.26132	0.0927564	1.24607	0.127927	1.42611	0.0980817	1.10082	0.0841482	1.53765	0.104313	1.54405	0.14942	1.24394	0.0969996	0.834226	0.0279248	3.15584	0.286201	2.13664	0.204412	0.90269	0.0535309
DGDG 32:0	1	0.221677	0.999191	0.164306	1.11442	0.154366	1.09248	0.10632	0.396891	0.0814115	0.409889	0.0314338	0.50526	0.111082	0.450371	0.0516435	0.300453	0.119164	0.152133	0.0440984	0.21987	0.0650655	0.343818	0.0987059	0.250052	0.0359938	0.268252	0.0916947	0.161366	0.0256405	0.30352	0.104334
DGDG 32:3	1	0.0786518	1.02696	0.136067	1.03338	0.119316	0.963583	0.0512837	0.740492	0.0414694	0.741054	0.0542203	0.718065	0.0662524	0.775227	0.0337989	1.16839	0.135184	0.337707	0.051577	0.425731	0.0863023	0.955438	0.0603081	1.49601	0.221528	0.188313	0.0483468	0.170905	0.026366	1.25063	0.110003
DGDG 34:0	1	0.105076	1.2412	0.0903654	1.28694	0.155595	1.12766	0.0834268	0.321463	0.0310387	0.557706	0.0487885	0.462992	0.0450923	0.423457	0.0332653	0.178645	0.00971538	0.321949	0.0360677	0.306372	0.0409059	0.267984	0.0272448	0.209892	0.0170921	0.417348	0.0547577	0.368693	0.021514	0.288885	0.0292251
DGDG 34:2	1	0.136192	1.06998	0.145506	0.968119	0.123866	0.87857	0.125859	0.236639	0.0480745	0.364435	0.0864556	0.261622	0.0307531	0.234296	0.0424206	0.0890389	0.0156119	0.112201	0.0182956	0.0918419	0.0145297	0.113707	0.00849758	0.0887607	0.0106014	0.0913477	0.0239919	0.0718248	0.0128277	0.102014	0.0161758
DGDG 34:3	1	0.100827	0.874779	0.0561067	0.897369	0.0626152	0.877783	0.0399316	0.566272	0.0179674	0.474953	0.0147561	0.500804	0.0304077	0.523037	0.0236624	0.430245	0.0416082	0.109027	0.0157251	0.151705	0.0268621	0.316046	0.017989	0.475951	0.0425338	0.103621	0.0192073	0.0951793	0.0115332	0.335014	0.0248399
DGDG 34:4 (1)	1	0.0640516	0.734668	0.0936983	0.700492	0.0779427	0.781025	0.0696342	0.598974	0.0469001	0.480995	0.0355818	0.450714	0.0589081	0.514629	0.0430544	0.430292	0.0379671	0.0790666	0.0143114	0.109051	0.0257907	0.349507	0.0178601	0.489425	0.051827	0.0339209	0.00874996	nd	nd	0.353104	0.0450049
DGDG 34:4 (2)	1	0.0897368	1.2082	0.122014	1.29514	0.147718	1.02382	0.0995404	0.170948	0.0246321	0.366216	0.058755	0.283341	0.0332819	0.224996	0.0375392	0.127253	0.0227573	0.0517452	0.0104659	nd	nd	0.107185	0.0229432	0.103913	0.0131741	0.0769629	0.0183028	nd	nd!	0.0790892	0.015299
DGDG 34:5	1	0.0837288	0.932551	0.0499507	0.957741	0.0734137	0.938482	0.0426309	0.571424	0.0323426	0.601528	0.0567151	0.560817	0.0212865	0.529725	0.0394652	0.378773	0.028431	0.160126	0.0296562	0.18101	0.027316	0.315754	0.0219078	0.349759	0.0260158	0.079952	0.0210883	0.0660486	0.00748221	0.260601	0.0319369
DGDG 34:6	1	0.0448146	0.968571	0.0726204	1.05732	0.0863227	1.0053	0.0427293	0.78044	0.0293783	0.847842	0.0663305	0.881388	0.0597786	0.810556	0.048726	0.952664	0.0765756	1.40571	0.124312	1.47952	0.151694	1.07898	0.0740733	0.804523	0.0510784	1.19297	0.334647	1.20314	0.109338	0.933932	0.0560318
DGDG 36:3	1	0.109483	0.881786	0.0613908	0.951576	0.0945406	0.8361	0.0719721	0.528113	0.0227815	0.561466	0.0276881	0.542071	0.0459493	0.531813	0.0346625	0.435625	0.0423164	0.223715	0.0314287	0.26797	0.0290563	0.404729	0.0358223	0.51568	0.0541268	0.187661	0.0245114	0.174067	0.0102671	0.420128	0.0443323
DGDG 36:4	1	0.0749863	0.663238	0.0479736	0.661738	0.0807588	0.724775	0.0765697	0.499138	0.0503406	0.366314	0.0205151	0.357481	0.0205287	0.447999	0.0177041	0.423217	0.0410072	0.1187	0.0181942	0.151917	0.0250164	0.353956	0.0267598	0.483446	0.0473745	0.0910378	0.0224102	0.0768122	0.00895923	0.396727	0.0357572
DGDG 36:5	1	0.085436	0.947187	0.0723971	0.974332	0.0998746	0.932498	0.0804077	0.369958	0.0322686	0.383227	0.0461022	0.339164	0.0326353	0.371385	0.0174885	0.476338	0.0430739	0.146239	0.0189684	0.203041	0.0352586	0.448021	0.0374799	0.551852	0.0533553	0.15685	0.0461313	0.141173	0.018669	0.543253	0.0440374
DGDG 36:6	1	0.0703312	0.892858	0.0421908	0.946466	0.0578864	0.949584	0.0504476	0.770014	0.0198249	0.745653	0.0405529	0.768549	0.0398138	0.748203	0.0373068	0.748013	0.0359857	0.297436	0.048658	0.398924	0.0601903	0.630538	0.027483	0.70365	0.0310316	0.130223	0.0440599	0.147173	0.0421589	0.626953	0.0441901
DGDG 38:5	1	0.0693306	0.660639	0.0393939	0.691902	0.0842571	0.677705	0.0356669	0.39244	0.0354673	0.277893	0.0266643	0.269473	0.020243	0.275791	0.0312678	0.29194	0.027949	0.0629698	0.00847407	0.0695654	0.0228338	0.158918	0.0145512	0.319974	0.0306563	nd	nd	nd	nd	0.175615	0.0224163
DGDG 38:6	1	0.0586913	0.697434	0.0506749	0.725888	0.0724504	0.735476	0.0274508	0.664571	0.0347571	0.486062	0.0337105	0.492013	0.0317126	0.498056	0.0324579	0.452529	0.0363632	0.10193	0.0182463	0.150644	0.0317341	0.295899	0.0230162	0.526061	0.0536246	0.0349167	0.0127626	0.0368021	0.0111111	0.290973	0.0337238
MGDG 32:3 (1)	1	0.132207	1.16491	0.145667	0.989193	0.152111	0.950901	0.203953	3.47852	0.392863	1.5273	0.166824	1.36679	0.266812	2.83926	0.281354	3.52783	0.35214	1.05294	0.151405	1.18192	0.353954	2.40713	0.29371	3.70257	0.261479	1.25825	0.438433	2.07965	0.475462	1.90752	0.0708998
MGDG 32:3 (2)	1	0.0661707	0.716619	0.0357819	0.778275	0.0322331	0.897428	0.0759166	1.37133	0.0980596	0.722267	0.0611812	0.735101	0.0610555	1.07737	0.0587821	1.40703	0.127932	0.221778	0.0279061	0.393725	0.11783	0.869683	0.0271804	1.06972	0.0619326	0.103289	0.0229835	0.077015	0.0185376	0.637819	0.0521401
MGDG 32:6	1	0.158021	0.620404	0.0836243	0.564919	0.00825084	0.589907	0.0270963	0.937752	0.0923279	0.642803	0.0664783	0.620538	0.0529682	0.623155	0.0352092	0.483392	0.0741666	0.0869881	0.0201216	0.138187	0.0559543	0.286386	0.0339447	0.263463	0.0339556	nd	nd	nd	nd	0.152624	0.0250363
MGDG 34:1	1	0.0853392	1.08689	0.0860971	1.04498	0.104229	0.843475	0.0622411	0.00204811	0.000336914	0.00582909	0.00295426	0.00278003	0.000469513	0.00222927	0.000638151	0.00560947	0.00161967	0.00738444	0.000927335	0.00511401	0.00087118	0.00294925	0.000264462	0.00716184	0.00293864	0.0160737	0.00373039	nd	nd	0.00468028	0.000471707
MGDG 34:2	1	0.0717307	1.0791	0.0519089	1.08235	0.129008	0.963126	0.0897092	0.0696632	0.00542399	0.0557736	0.00948175	0.0482008	0.00755398	0.0747144	0.00551866	0.0709878	0.00615251	0.0225249	0.00180125	0.0282311	0.0037741	0.0559955	0.0022407	0.0809401	0.0090857	0.0285734	0.00188519	0.029297	0.00197049	0.0624346	0.00181323
MGDG 34:3	1	0.0580183	0.891695	0.0494107	0.893571	0.0473409	0.916704	0.058098	0.450658	0.0209969	0.261966	0.0119848	0.229526	0.0145176	0.33565	0.01861	0.250127	0.0162798	0.0426619	0.00599386	0.0682033	0.0171247	0.186346	0.0107377	0.258542	0.00700859	0.0408774	0.00466297	0.0429132	0.00455155	0.173218	0.0152994
MGDG 34:4	1	0.0746906	1.17846	0.102327	1.18249	0.0687853	1.06967	0.0484028	0.0158776	0.00335878	0.0436881	0.0109701	0.0222534	0.00420287	0.02017	0.00294113	0.0119133	0.00155204	0.0149326	0.0021522	0.013339	0.00169442	0.0109158	0.00086063	0.0128631	0.000711132	0.013454	0.00166158	0.0149523	0.000629559	0.0158512	0.00192126
MGDG 34:5	1	0.165654	1.01197	0.151264	0.915649	0.0453712	0.892799	0.0413886	0.112529	0.0151987	0.146058	0.0306948	0.0949856	0.00680207	0.0981458	0.0123891	0.0732559	0.0134758	0.0143871	0.00307823	0.0219067	0.00731372	0.0557548	0.00747157	0.0525227	0.00641131	0.00716801	0.0019021	0.00693117	0.00115248	0.0462579	0.00687053
MGDG 34:6	1	0.113707	0.971017	0.0684386	0.982413	0.0496231	0.940982	0.0458336	0.904626	0.0276732	0.900272	0.0532712	0.921123	0.0260956	0.872136	0.046755	0.85017	0.073488	0.462125	0.0485045	0.522171	0.0833588	0.752776	0.0593685	0.680655	0.0328351	0.198674	0.0528594	0.225283	0.0314909	0.625917	0.0595359
MGDG 36:3	1	0.046788	1.05882	0.0662696	1.12512	0.110959	1.04416	0.0899772	0.627087	0.0420061	0.438434	0.0223189	0.377251	0.0257383	0.541287	0.0400496	0.452874	0.0308277	0.0404825	0.00932439	0.0769735	0.0291801	0.302434	0.0149736	0.435753	0.0248079	nd	nd	nd	nd	0.229193	0.0200983
MGDG 36:4	1	0.0750514	0.956245	0.125686	0.84945	0.135257	1.25335	0.252963	0.823365	0.0703823	0.596152	0.0371164	0.621931	0.0733927	0.869767	0.0637904	0.958386	0.0853091	0.223963	0.0165644	0.304275	0.0585158	0.827358	0.0763491	1.096	0.0900594	0.11146	0.0357744	0.124865	0.021237	0.960773	0.0390241
MGDG 36:5	1	0.0528453	0.995883	0.0713902	1.0529	0.0786336	1.08637	0.128015	0.393471	0.0404882	0.285237	0.0352622	0.262266	0.0442783	0.413887	0.0311393	0.571296	0.0315796	0.11818	0.0102701	0.185247	0.0396473	0.449371	0.0238898	0.611201	0.053361	0.0665498	0.0142033	0.084021	0.0137568	0.466074	0.0179546
MGDG 36:6	1	0.0780947	0.882125	0.0473946	0.892129	0.0491195	0.925445	0.0556131	0.838594	0.0408703	0.678308	0.034048	0.703868	0.0376807	0.712308	0.0427726	0.626645	0.0410101	0.140453	0.0257024	0.226328	0.0573465	0.492303	0.0315008	0.576494	0.0142786	0.0405659	0.0117857	0.0541548	0.0145985	0.411417	0.0297736
MGDG 38:4	1	0.0915254	0.8343	0.0488873	0.878883	0.0480495	0.89539	0.0656715	0.860128	0.0391424	0.681531	0.00825951	0.693713	0.0566466	0.816267	0.0492555	0.676162	0.0490766	0.174452	0.012966	0.214113	0.0605473	0.501339	0.0244664	0.663813	0.0104859	nd	nd	nd	nd	0.419347	0.040564
MGDG 38:6	1	0.139362	0.561539	0.056052	0.571434	0.0303829	0.628775	0.0122282	0.72974	0.0427001	0.381655	0.0189582	0.380868	0.0221426	0.426968	0.0259059	0.329837	0.0343343	0.0348929	0.00490248	0.0886473	0.0253671	0.184661	0.0162158	0.288093	0.0157792	nd	nd	nd	nd	0.130225	0.0129746
PC 32:0	1	0.199961	1.21285	0.178516	1.43139	0.186986	1.03235	0.0888412	4.24248	0.34784	4.55156	0.400402	5.13182	0.713145	5.13291	0.2535	9.13124	1.49363	7.89598	0.491089	9.51901	0.996805	9.91861	1.101	9.08473	1.30178	9.59383	1.54587	9.89763	1.21507	10.7362	1.45074
PC 32:1 (1)	1	0.0574676	1.21901	0.115709	1.37774	0.101788	0.927415	0.0603983	0.909874	0.0519504	1.39713	0.123326	1.402	0.134748	1.17019	0.0504907	0.994597	0.079181	1.63531	0.126949	1.5407	0.124539	1.38604	0.0818884	0.953955	0.0707926	1.27246	0.169118	1.53361	0.283532	1.38683	0.0977885
PC 32:1 (2)	1	0.05845	1.37055	0.0908746	1.48654	0.115243	1.07589	0.0313745	0.620062	0.0448091	1.51309	0.1768	1.38595	0.114014	0.97686	0.0794919	0.353613	0.0156825	0.733014	0.065371	0.705243	0.0789879	0.591961	0.03151	0.292383	0.0205767	0.521074	0.0846606	0.552041	0.00938092	0.550974	0.0473535
PC 32:2 (1)	1	0.0800286	1.67809	0.155192	1.83374	0.222081	1.20582	0.0794101	1.44335	0.140425	2.06469	0.165438	2.19755	0.213648	1.82201	0.116723	1.54198	0.110568	2.05712	0.145014	1.93789	0.188144	2.13505	0.118863	1.41509	0.097508	1.29145	0.286491	1.30377	0.216626	1.84796	0.113518
PC 32:2 (2)	1	0.0448137	0.837915	0.0718464	0.895512	0.0664519	0.729528	0.0645002	1.72224	0.141187	1.76398	0.157272	1.71976	0.140594	1.64556	0.1121	1.07426	0.0646544	1.06626	0.119881	0.998665	0.118315	1.10919	0.0778197	0.903023	0.0813058	0.666895	0.131626	0.594566	0.0487456	0.82399	0.0762563
PC 32:3 (1)	1	0.0964127	1.28254	0.151263	1.41835	0.177076	1.13234	0.109949	2.36821	0.216333	2.68203	0.257262	2.78089	0.310781	3.0124	0.223507	3.67872	0.496865	3.88315	0.271673	4.17725	0.419571	4.05565	0.296431	3.43014	0.322637	2.88246	0.304081	3.27887	0.221785	3.61088	0.229336
PC 32:3 (2)	1	0.0980358	0.88217	0.103065	1.02127	0.112642	0.80396	0.0968816	5.39206	0.366246	4.17019	0.308539	4.01583	0.431617	4.91676	0.38237	3.53554	0.323329	3.41073	0.215459	3.5385	0.269625	3.19489	0.29675	3.21208	0.297033	4.45265	0.333844	3.77112	0.392643	2.39765	0.269216
PC 34:1	1	0.0661655	1.14743	0.110094	1.25989	0.1492	0.908435	0.0760381	0.248116	0.0162981	0.409414	0.0397136	0.412676	0.0405723	0.305815	0.0197989	0.31028	0.023238	0.516369	0.0444332	0.480494	0.0315378	0.402327	0.0303625	0.262536	0.0265745	0.462085	0.0524076	0.503101	0.0368734	0.40631	0.0239725
PC 34:3	1	0.0398306	0.993604	0.0604371	1.07939	0.082179	0.902538	0.0460563	1.09108	0.0420026	1.23234	0.0987253	1.27342	0.0953561	1.20752	0.0669925	1.29035	0.0613103	1.57666	0.0849368	1.64397	0.122302	1.44769	0.0776829	1.18953	0.0529483	1.29024	0.145615	1.46306	0.063729	1.44647	0.070026
PC 34:4 (1)	1	0.127034	0.978534	0.094666	1.03402	0.0799321	0.839848	0.0896696	0.847083	0.0954075	1.06958	0.159959	0.844307	0.126854	0.77874	0.0937804	0.498708	0.0700878	0.378069	0.0286531	0.339106	0.0595959	0.544281	0.0708083	0.362439	0.0311429	0.105808	0.0350081	0.127006	0.0102096	0.417651	0.0635477
PC 34:4 (2)	1	0.0615379	1.16928	0.142005	1.3506	0.130689	1.09925	0.110407	1.52075	0.0925063	1.66358	0.15819	1.87032	0.210545	1.69335	0.104353	2.10856	0.224115	2.59931	0.165395	2.74353	0.265832	2.21915	0.166184	2.0519	0.154743	3.46781	0.189022	3.2626	0.269539	2.39212	0.14605
PC 34:5	1	0.080631	0.927851	0.125108	0.978667	0.104739	0.871378	0.110842	3.42373	0.14473	2.56813	0.124745	2.41499	0.211769	3.16785	0.21956	2.7146	0.221725	1.51201	0.078202	1.67033	0.155741	2.15536	0.146007	2.54304	0.223037	1.55277	0.159578	1.29329	0.205451	1.65297	0.153955
PC 34:6	1	0.120277	0.909135	0.14589	1.03394	0.137752	0.865038	0.140019	9.67346	1.08125	5.7438	0.731333	5.64413	0.484727	8.57546	0.756653	9.41646	1.21275	5.69055	0.500121	6.06753	0.29564	7.43589	0.210302	9.59478	1.05557	6.25772	0.668388	5.51824	1.07975	5.46157	0.505404
PC 36:1	1	0.114994	1.24353	0.12134	1.43962	0.159049	0.937771	0.0472656	0.2046	0.014528	0.338202	0.0338303	0.300749	0.0240616	0.253013	0.0238058	0.224003	0.0243405	0.397957	0.0255298	0.368909	0.0283258	0.298361	0.0218884	0.18378	0.0170408	0.400906	0.0406999	0.391075	0.0412621	0.308017	0.0267696
PC 36:2	1	0.0478558	1.4066	0.114091	1.5057	0.148906	1.04813	0.0556084	0.374741	0.027919	0.626731	0.0759164	0.566037	0.0464391	0.435311	0.0428323	0.24891	0.0171655	0.261794	0.023791	0.262697	0.0304768	0.366815	0.0205928	0.234441	0.0209496	0.192117	0.0312523	0.180207	0.024674	0.352197	0.035153
PC 36:3 (1)	1	0.0549668	1.29013	0.119007	1.51223	0.137948	0.934924	0.107928	0.125564	0.00728756	0.258734	0.025433	0.232583	0.0203765	0.166288	0.012931	0.10453	0.00958227	0.198864	0.0190649	0.181968	0.0161409	0.138628	0.0110659	0.0869423	0.00953343	0.223761	0.0188658	0.208615	0.0223494	0.139272	0.0117116
PC 36:3 (2)	1	0.0647412	1.35129	0.098595	1.40887	0.166054	1.01597	0.064942	0.735671	0.0285676	0.898611	0.0709251	0.88186	0.107346	0.791775	0.0483135	0.835941	0.0761016	0.759606	0.0787451	0.799905	0.0748721	0.943563	0.0742861	0.755595	0.0643781	0.523077	0.128315	0.525777	0.0532803	0.938418	0.0646035
PC 36:4	1	0.0794964	1.35286	0.0991064	1.42008	0.0949712	1.09531	0.0622935	0.640992	0.0450551	1.11818	0.115691	1.06791	0.0875434	0.840346	0.0570438	0.412517	0.0345469	0.621189	0.068022	0.591439	0.0823187	0.661103	0.0443198	0.389606	0.0277508	0.45503	0.0616587	0.357508	0.0683006	0.664612	0.051562
PC 36:5	1	0.0285031	1.19187	0.0865823	1.25876	0.121361	1.01595	0.074837	0.851527	0.0409591	1.1342	0.0977334	1.16364	0.0835219	1.02413	0.0760091	0.851994	0.0561716	1.058	0.0611613	1.13221	0.103546	1.02466	0.0752248	0.819759	0.0334243	0.980314	0.0864294	0.985284	0.0629484	1.01466	0.0650072
PC 36:6	1	0.0509248	1.04321	0.0805858	1.15695	0.129964	0.930222	0.0995673	1.62674	0.116922	1.71	0.195933	1.77455	0.148358	1.74733	0.155027	2.23357	0.18372	2.44478	0.182498	2.66086	0.233689	2.19403	0.168619	2.0547	0.090831	2.15404	0.192159	2.33354	0.156847	2.18804	0.125625
PC 38:3 (1)	1	0.060293	1.21286	0.0405019	1.29763	0.116197	0.990293	0.0699048	0.186041	0.0154103	0.197935	0.0167755	0.215811	0.0290277	0.16089	0.0143959	0.13338	0.00888836	0.146005	0.0202466	0.175615	0.0312983	0.167026	0.00841516	0.0998404	0.0137646	0.168751	0.0289485	0.11395	0.0309662	0.1636	0.0187503
PC 38:3 (2)	1	0.0798967	1.19996	0.132467	1.45689	0.113823	0.862301	0.0940939	0.977213	0.059384	0.743684	0.0639064	0.745213	0.084354	0.800923	0.0368051	1.78715	0.194997	1.04332	0.0901673	1.27919	0.146812	1.51998	0.0935225	1.63709	0.199327	0.627741	0.113017	0.681544	0.0833583	1.56971	0.099369
PC 38:3 (3)	1	0.327377	1.19772	0.264271	1.48665	0.2334	0.999688	0.146637	2.5788	0.893955	9.45343	4.28758	13.2224	3.17746	6.19292	1.16457	31.5114	7.15299	134.451	40.1327	216.243	58.1911	50.0064	11.7144	57.5789	16.8396	338.705	102.05	414.077	123.599	101.634	36.4711
PC 38:4 (1)	1	0.0856643	0.902388	0.0728604	1.04757	0.089925	0.855016	0.0912747	0.341464	0.039198	0.323081	0.0610396	0.335212	0.0615405	0.33298	0.0492098	0.149937	0.0275812	0.0468887	0.0114468	0.0681196	0.0133885	0.206942	0.0391522	0.127671	0.0199152	0.0691726	0.0126778	nd	nd	0.17765	0.0281699
PC 38:4 (2)	1	0.123345	0.967438	0.0759105	1.03825	0.098685	0.802384	0.0967725	0.380306	0.043887	0.369094	0.0488184	0.426874	0.0643395	0.337148	0.0341698	0.326746	0.0212193	0.343713	0.0484215	0.370413	0.0537953	0.332974	0.0281065	0.195495	0.0238975	0.241295	0.0415271	0.599443	0.360691	0.287099	0.0283467
PC 38:5	1	0.0832175	0.810908	0.0619893	0.895047	0.0803769	0.742991	0.0815853	0.537119	0.0269928	0.465932	0.0418187	0.451611	0.0467986	0.46365	0.0279533	0.45567	0.0381625	0.302062	0.0250097	0.362036	0.0500551	0.456582	0.0307572	0.381349	0.0260301	0.294085	0.0472847	0.200687	0.0372838	0.409671	0.0374674
PC 38:6	1	0.0633431	0.742011	0.0528539	0.838635	0.0817179	0.696771	0.0857371	0.874878	0.0410598	0.694553	0.0739963	0.704868	0.062907	0.773709	0.0594367	1.03041	0.101551	0.712646	0.0618564	0.896066	0.114813	0.960326	0.0663604	0.902392	0.0699629	0.648758	0.0870451	0.531543	0.0773104	0.851581	0.0603078
PE 34:1	1	0.146784	1.24465	0.166739	1.2136	0.141631	0.812563	0.173897	0.68993	0.0619756	0.95731	0.141994	0.961036	0.16564	0.616493	0.0943656	0.941555	0.0322572	1.15177	0.220173	1.14767	0.0532799	1.17702	0.0765211	0.86687	0.0691891	0.706042	0.120473	0.996887	0.197206	1.20147	0.130421
PE 34:2	1	0.100295	1.13012	0.115186	1.11076	0.0994642	0.824197	0.121559	0.831947	0.0631564	0.974255	0.134081	0.99684	0.172363	0.767897	0.0912008	0.775139	0.0198435	0.934993	0.105866	0.916926	0.0483446	1.03251	0.0752828	0.757145	0.0593171	0.491339	0.0611613	0.673906	0.0392589	1.06125	0.0838713
PE 36:2	1	0.122203	1.44976	0.170978	1.42796	0.1478	0.892343	0.158647	0.684329	0.0514347	0.953558	0.165696	0.892339	0.185848	0.637822	0.0924221	0.557722	0.029179	0.594346	0.0719844	0.593213	0.0308411	0.810624	0.07439	0.550457	0.0483253	0.375333	0.0207806	0.441803	0.0202341	0.773411	0.0941131
PE 36:3 (1)	1	0.176472	1.157	0.136539	1.1748	0.138388	0.790386	0.178671	0.215633	0.0305024	0.454422	0.118283	0.390203	0.100693	0.215817	0.0581868	0.166533	0.0187275	0.383578	0.0612787	0.390117	0.05075	0.293992	0.0405406	0.156381	0.0218535	1.00823	0.171422	0.82168	0.0971289	0.337888	0.0613154
PE 36:3 (2)	1	0.141243	1.2519	0.14207	1.25112	0.150289	0.794517	0.13559	0.970582	0.0613183	1.16224	0.212481	1.09721	0.231051	0.82702	0.110052	1.19839	0.0511453	1.28951	0.179369	1.23344	0.0770574	1.4443	0.135365	1.27034	0.11868	0.70972	0.0540251	0.964499	0.0428093	1.63082	0.176595
PE 36:4	1	0.124594	1.34663	0.151709	1.27647	0.135833	0.804674	0.124945	0.772759	0.0879017	1.14189	0.184223	1.18704	0.243667	0.881327	0.130318	0.587687	0.0361934	1.04862	0.125851	0.917875	0.0976875	0.976238	0.103316	0.613218	0.0643142	0.776783	0.0218704	0.8236	0.0575575	1.08623	0.152459
PE 36:5	1	0.134004	1.12995	0.125796	1.10592	0.131857	0.763432	0.121023	0.783092	0.0923913	1.0744	0.178383	1.08498	0.216304	0.792132	0.114459	0.730047	0.0393965	1.37606	0.155346	1.22794	0.11992	1.07736	0.0989107	0.772165	0.0781169	1.50693	0.0397128	1.49447	0.164104	1.27462	0.1171
PE 38:2	1	0.0472067	1.23842	0.102158	1.27665	0.127719	0.97588	0.046827	0.6238	0.0261332	1.05781	0.0964323	0.954032	0.0708693	0.77609	0.0443706	0.511837	0.0343893	0.870274	0.0495715	0.851708	0.0991142	0.720354	0.0396543	0.505257	0.0376765	1.15188	0.0627031	0.879753	0.159107	0.782022	0.0613791
PE 38:3	1	0.0443978	0.957596	0.0820989	1.018	0.088466	0.837789	0.0501326	1.04757	0.0406385	1.3103	0.0785108	1.20706	0.0911268	1.13869	0.0778445	1.26279	0.0835462	1.84656	0.10387	1.82704	0.169071	1.48095	0.112785	1.21956	0.084494	2.08368	0.227612	2.16633	0.281078	1.52598	0.096263
TAG 42:0	1	0.120796	0.906646	0.0417621	1.04283	0.0597509	0.987184	0.0665572	1.19504	0.0657811	1.055	0.102227	1.09494	0.09995	1.15489	0.105633	1.30808	0.04271	1.49916	0.155806	1.71232	0.0620864	1.28236	0.10341	1.07269	0.0693295	1.91121	0.198398	1.68242	0.101526	1.14554	0.083575
TAG 44:0	1	0.134288	0.899179	0.0515321	0.948159	0.0769055	0.956753	0.102348	0.970907	0.0753275	0.983505	0.108604	1.1413	0.078727	1.00769	0.0884419	1.2405	0.0700975	1.48193	0.160868	1.5321	0.125377	1.27134	0.0781142	1.13264	0.0721302	1.70124	0.141458	1.7161	0.123173	1.16946	0.096065
TAG 44:1	1	0.136451	0.920127	0.0509009	0.8917	0.0288584	0.971092	0.0840817	0.987524	0.0777574	0.988702	0.103627	1.07798	0.084431	0.950033	0.0730783	1.29667	0.0780874	1.47074	0.115698	1.51974	0.0999893	1.23661	0.118139	1.0103	0.0677201	1.60989	0.163438	1.68718	0.163418	1.19079	0.112857
TAG 46:0	1	0.132594	0.960829	0.0601901	0.965307	0.0723444	0.956334	0.0904662	0.985449	0.0738823	1.03319	0.106693	1.1787	0.0978024	1.03539	0.105758	1.24607	0.0579771	1.44441	0.0975528	1.60477	0.122258	1.32416	0.105731	1.05193	0.0769018	1.70506	0.149107	1.76015	0.191797	1.23817	0.106141
TAG 46:1	1	0.0990337	0.964078	0.0457215	0.969429	0.070957	1.00705	0.0762531	1.06249	0.0689446	1.14104	0.14532	1.22609	0.0908012	1.04259	0.0687689	1.39009	0.0618437	1.58615	0.124569	1.69213	0.116907	1.44593	0.123802	1.16482	0.0802022	1.97299	0.194869	2.05043	0.199991	1.27082	0.0798369
TAG 46:2	1	0.14538	0.871441	0.0493056	0.985394	0.0737175	0.891601	0.0520102	0.992157	0.0885648	0.996076	0.134204	1.12572	0.0948279	0.974909	0.085873	1.27851	0.0616217	1.5324	0.120342	1.60112	0.11237	1.22251	0.0993967	1.11041	0.0980669	1.56788	0.157153	1.61962	0.0990607	1.2122	0.0820164
TAG 48:0	1	0.124005	0.864098	0.057111	0.935437	0.0582792	0.947986	0.0673533	1.00631	0.10734	1.00452	0.0953747	1.19111	0.0883238	1.08159	0.0927666	1.28838	0.0950464	1.57155	0.0894802	1.6382	0.139429	1.31079	0.115605	1.0868	0.0686953	1.64949	0.167642	1.77968	0.154216	1.27621	0.0711522
TAG 48:1	1	0.115995	0.910468	0.0593693	0.946409	0.0531758	0.972949	0.0544183	1.00074	0.0880169	1.02718	0.112849	1.1933	0.0759095	1.02003	0.0992917	1.27758	0.0555437	1.64173	0.115754	1.60014	0.13457	1.27972	0.111613	1.12551	0.0836917	1.7124	0.133284	1.76053	0.152619	1.21356	0.0841275
TAG 48:2	1	0.107493	0.877068	0.0242345	0.923577	0.0401361	0.970656	0.107479	0.956172	0.0912696	0.92396	0.108876	1.06635	0.0898597	0.962	0.0874606	1.20229	0.0585203	1.40684	0.132032	1.38064	0.117277	1.22941	0.0949256	1.01651	0.0795955	1.38703	0.096811	1.53078	0.156724	1.01097	0.062274
TAG 48:3	1	0.119524	0.926954	0.0703961	1.06525	0.0924531	1.06703	0.0752034	0.99308	0.0909216	0.954953	0.175545	1.07455	0.0868446	0.857151	0.0779467	1.28515	0.0967211	1.43306	0.117696	1.51098	0.104615	1.18688	0.11968	1.06136	0.0807082	1.84435	0.206639	1.76624	0.181327	1.14591	0.0712019
TAG 50:0	1	0.129537	0.865583	0.0518715	0.964127	0.0649423	0.879492	0.0526518	1.00151	0.10626	1.02123	0.120044	1.16314	0.0849274	0.972854	0.080051	1.26048	0.0946782	1.5052	0.0918855	1.59723	0.152032	1.28866	0.0905556	1.02542	0.0684908	1.64762	0.166506	1.93454	0.223553	1.2061	0.0659114
TAG 50:1	1	0.14051	0.902798	0.0536466	1.1466	0.136441	1.00113	0.0812839	1.2112	0.288884	1.113	0.134117	1.35254	0.129264	1.06085	0.0925558	1.23107	0.0670623	1.60949	0.153665	1.59356	0.0978974	1.31888	0.106832	1.31	0.116074	2.1319	0.162605	3.33959	1.20633	1.46858	0.0886668
TAG 50:2 (1)	1	0.332025	0.84235	0.146351	1.3647	0.215932	1.64478	0.268089	6.11233	2.42996	2.24176	0.329702	2.56367	0.480894	3.47758	0.474897	2.48455	0.684702	2.50719	0.344554	2.07377	0.197223	2.01463	0.232418	2.9939	0.545328	7.15049	1.86317	5.4166	0.839055	3.1661	0.883833
TAG 50:2 (2)	1	0.129384	0.862548	0.0877712	0.977614	0.0796901	0.922926	0.118739	0.773472	0.0387547	0.950136	0.108425	1.05925	0.0577639	0.941068	0.0861313	1.20745	0.0930584	1.60978	0.164766	1.86438	0.204078	1.27731	0.107221	0.997877	0.0757651	1.56993	0.166465	1.56228	0.248447	1.15101	0.186674
TAG 50:3 (1)	1	0.253051	0.651251	0.141463	0.796218	0.136396	1.077	0.207669	20.3278	5.66176	4.22181	0.964163	3.23178	0.653189	15.5	2.21937	6.03931	1.26292	1.6392	0.530967	1.5547	0.447383	2.73909	0.335108	4.38417	0.81115	8.3676	2.11272	5.69347	2.99261	1.40046	0.141381
TAG 50:3 (2)	1	0.113548	0.816576	0.0668246	0.951542	0.13428	0.989239	0.0962128	0.897935	0.140722	0.959238	0.121776	0.854072	0.0540535	0.676484	0.0832338	1.04841	0.0431334	1.55115	0.210007	1.41001	0.12129	1.21099	0.127611	0.940624	0.0639178	1.54626	0.126815	1.69679	0.273606	1.22866	0.152428
TAG 52:0	1	0.145206	0.806011	0.0602062	0.923424	0.107696	0.907891	0.0755438	0.923541	0.124697	0.911515	0.0972907	1.05964	0.132613	0.887988	0.0904457	1.13771	0.148572	1.5282	0.16799	1.45929	0.198643	1.26354	0.118326	0.938415	0.0721495	1.6399	0.208622	2.15032	0.498286	1.04139	0.0955413
TAG 52:1	1	0.125762	0.909779	0.0595202	1.27017	0.229235	1.01913	0.100335	1.50891	0.607858	1.19659	0.117768	1.59133	0.204466	1.10768	0.0799112	1.24092	0.0971613	1.81642	0.265433	1.70675	0.176573	1.40944	0.194176	1.54257	0.19382	2.74534	0.324689	5.45584	2.78395	1.72627	0.211968
TAG 52:2	1	0.133923	0.927267	0.0624233	1.08291	0.0783516	1.09402	0.0867556	1.09444	0.126894	1.21499	0.151575	1.31749	0.106843	1.05953	0.0942117	1.37033	0.0898872	1.72354	0.107616	1.6838	0.117926	1.33671	0.135942	1.3001	0.0851215	2.35326	0.252415	2.31065	0.0957911	1.59849	0.129051
TAG 52:3	1	0.097206	0.951331	0.0692082	1.14846	0.0825489	1.10328	0.0967278	1.44467	0.216542	1.09972	0.0897568	1.45603	0.15509	1.22627	0.0964667	1.37421	0.0948687	1.62127	0.138462	1.54876	0.0972016	1.42383	0.126519	1.49519	0.13292	3.3573	0.359798	2.61961	0.118738	1.42465	0.0661874
TAG 52:4	1	0.115219	0.931354	0.0596444	1.13987	0.076998	1.09364	0.10599	2.64342	0.269383	1.68144	0.149213	1.96557	0.248544	2.73913	0.28826	1.9016	0.110383	1.34045	0.279663	1.32916	0.122628	1.70622	0.0863417	1.50519	0.144303	3.22041	0.510731	2.67878	0.200498	1.17025	0.0930937
TAG 52:5	1	0.198363	0.773097	0.111938	1.00127	0.10657	1.1344	0.153791	8.74632	2.23444	4.3095	0.872262	4.22621	0.773589	10.0338	1.40075	4.78506	0.808083	1.14636	0.472903	1.51283	0.344979	3.26714	0.19698	3.14125	0.657452	6.34992	2.09645	4.52802	1.06537	1.25371	0.131701
TAG 52:6	1	0.220901	0.47679	0.0562786	0.654362	0.0205944	0.785074	0.101775	11.9024	2.85681	3.9704	0.764387	3.51643	0.488514	10.4341	1.34459	7.0003	0.892334	1.27729	0.495391	1.95325	0.540462	4.31598	0.218223	4.58642	0.8048	7.70315	2.66793	5.6642	1.95648	1.58927	0.125543
TAG 52:7	1	0.160591	0.836939	0.0926302	0.9354	0.0648596	1.00948	0.102536	6.44525	0.82287	1.87127	0.232047	1.57986	0.162395	4.68432	0.476512	2.066	0.15994	0.457969	0.193242	0.555421	0.164713	1.31815	0.118321	1.081	0.115171	2.57411	0.580212	1.69301	0.59753	0.473435	0.0283291
TAG 52:9	0.833333	0.241997	1.29786	0.644429	1.70632	0.810842	2.96434	1.90288	21.8946	2.84855	4.05517	0.629878	3.42283	0.444444	11.4604	1.11781	7.43477	0.710147	9.04165	2.63453	8.01093	0.481812	6.35442	0.453532	4.57492	0.371842	45.0002	8.94319	29.9937	8.10974	2.63215	0.202272
TAG 54:0	1	0.143095	0.89859	0.0495896	0.93901	0.0587585	0.95647	0.0716453	0.972904	0.0778169	0.998339	0.110177	1.09677	0.0800838	1.0215	0.0852501	1.29646	0.0511168	1.54572	0.172594	1.57045	0.148795	1.25302	0.101474	1.05944	0.0520131	1.65004	0.140149	1.81731	0.174193	1.22054	0.110803
TAG 54:1	0.833333	0.266966	0.674243	0.134694	1.59507	1.09175	0.55403	0.0706657	4.61132	4.32523	0.730053	0.0959353	2.66467	1.37349	1.33094	0.846554	0.761184	0.290778	2.13674	1.17051	0.950207	0.259464	0.885148	0.106744	1.21188	0.29117	2.35279	0.310521	25.0199	22.4596	1.53954	0.645578
TAG 54:2	1	0.122865	0.905319	0.0431153	1.04362	0.0874621	1.04204	0.0684921	1.17566	0.23423	1.13498	0.121783	1.29704	0.0956557	1.03225	0.0711367	1.28064	0.0846836	1.62748	0.125066	1.68192	0.0969839	1.3899	0.128906	1.41594	0.152271	2.50136	0.354665	2.47027	0.258182	1.5628	0.177912
TAG 54:3	1	0.129781	0.891998	0.0480066	0.960248	0.0584615	0.983614	0.0813074	1.02281	0.0860075	0.985599	0.111811	1.18034	0.090996	0.996168	0.0860595	1.28165	0.052355	1.54996	0.114124	1.64597	0.0810438	1.23601	0.109723	1.11633	0.0472602	1.87282	0.170165	1.87377	0.116428	1.26072	0.0754985
TAG 54:4	1	0.114756	0.897121	0.0592512	1.00315	0.0608066	0.974989	0.0743325	1.00719	0.111598	0.953811	0.103502	1.1889	0.130239	0.948334	0.0766986	1.11473	0.0510671	1.37168	0.116604	1.39599	0.121977	1.17631	0.0799688	1.10773	0.0729613	1.94119	0.231673	1.77943	0.165703	1.15618	0.0790985
TAG 54:5	1	0.0855884	0.940007	0.063573	1.04371	0.069016	0.98851	0.0685624	1.03303	0.0874419	0.782617	0.0240617	1.08042	0.131282	0.959219	0.0884449	1.03659	0.0557404	1.09715	0.123552	1.11442	0.0818866	1.02101	0.0645535	0.902835	0.0501878	1.93933	0.24021	1.5791	0.0995547	0.897713	0.0567862
TAG 54:6	1	0.0867671	0.952008	0.0986337	1.15309	0.0895046	1.07788	0.0946966	1.12885	0.0880279	0.691169	0.0558884	0.80378	0.092772	0.914166	0.0809033	0.893721	0.0528973	0.798355	0.138357	0.78034	0.0557881	0.801408	0.0573869	0.670045	0.0411105	1.91383	0.28209	1.52109	0.111747	0.579323	0.0329995
TAG 54:7	1	0.113113	1.09617	0.132535	1.34541	0.0727008	1.20484	0.0824048	3.16002	0.295205	1.0646	0.10596	1.01475	0.070203	2.22215	0.208215	1.73893	0.152625	0.56341	0.175458	0.578891	0.0886175	1.3053	0.129302	0.993496	0.0731984	2.70381	0.557028	1.777	0.209881	0.513466	0.0285901
TAG 54:8	1	0.124992	0.995963	0.110204	1.33188	0.0292851	1.17881	0.0895196	5.29715	0.665277	1.58724	0.176526	1.55976	0.120247	3.58675	0.322099	3.39573	0.242975	0.62602	0.162527	0.829786	0.19671	2.51464	0.226835	2.00294	0.130926	3.52601	0.842366	2.17117	0.529682	0.91661	0.0439671
TAG 54:9	1	0.17378	0.717489	0.0617237	0.912212	0.0651066	0.932307	0.0847629	6.82051	0.975641	1.7224	0.23852	1.72339	0.141145	4.38699	0.38457	5.93631	0.359543	0.836883	0.180239	1.4259	0.415295	4.51852	0.321319	3.50383	0.234553	4.67824	1.30555	2.91747	1.13743	1.75889	0.111194
TAG 56:1	1	0.151406	0.871567	0.0607911	0.889195	0.0359304	0.895709	0.0839093	0.924701	0.0639512	1.02657	0.119175	1.06691	0.0737406	0.958414	0.103226	1.2169	0.0480903	1.49416	0.107105	1.48315	0.117934	1.23753	0.0995716	1.04653	0.0983058	1.51397	0.103701	1.7857	0.167327	1.10177	0.0857937
TAG 56:2	1	0.124972	0.928848	0.0475776	1.00349	0.0617653	1.00683	0.097194	1.10801	0.177969	1.00804	0.0902236	1.17369	0.0826972	0.991311	0.098631	1.24981	0.0540081	1.50969	0.129337	1.48674	0.128493	1.28153	0.097431	1.0557	0.0378831	1.94051	0.207366	1.9411	0.169764	1.26841	0.0725173
TAG 56:3	1	0.092824	0.81844	0.0302363	0.885412	0.0599308	0.940359	0.0952231	1.12848	0.131482	0.881593	0.0906064	1.03767	0.0884533	0.993301	0.0876012	1.1151	0.0491394	1.21393	0.0835719	1.22848	0.103765	1.0703	0.0933609	1.01381	0.0548112	1.58476	0.162263	1.55979	0.109445	1.01357	0.028278
TAG 56:4	1	0.108209	0.842912	0.0656419	0.878238	0.0412166	0.948742	0.061235	1.14509	0.202081	0.784081	0.057222	0.912257	0.103555	0.881741	0.0626956	0.944363	0.0917985	0.923972	0.0702341	0.947926	0.0782457	0.914671	0.0587632	0.774784	0.0535361	1.32589	0.147678	1.1933	0.054344	0.87294	0.0574813
TAG 56:5	1	0.0808079	0.677181	0.0626669	0.765927	0.0263762	0.828054	0.0309682	2.95672	0.277133	1.18043	0.126748	0.957543	0.111484	1.99849	0.16623	1.03639	0.144054	0.170621	0.0349043	0.241708	0.0929026	0.649534	0.0859166	0.623063	0.0760168	0.976312	0.246439	0.910146	0.316751	0.658483	0.213619
TAG 56:6 (1)	1	0.140399	0.616648	0.0816121	0.705379	0.0376678	0.753925	0.0674835	4.47625	0.459649	0.863385	0.103946	0.62601	0.074212	2.23224	0.152346	1.19565	0.150717	nd	nd	nd	nd	0.58985	0.102397	0.536004	0.0582935	0.114999	0.0374026	0.0855143	0.0440307	0.136661	0.0342048
TAG 56:6 (2)	1	0.106554	0.700771	0.0813778	0.849592	0.0733473	0.895943	0.0987182	0.362288	0.054473	nd	nd	nd	nd	0.1551	0.0553925	1.94354	0.223884	0.666111	0.110209	0.908491	0.119224	3.77454	0.520442	3.17818	0.482883	2.90387	0.701306	2.10065	1.19792	4.19838	0.971981
TAG 58:0	1	0.141399	0.865228	0.0421657	0.929261	0.048766	0.951385	0.0746627	0.958607	0.0876057	0.993578	0.127547	1.12126	0.0733759	1.00692	0.101384	1.24392	0.0366171	1.54575	0.117592	1.57707	0.0940437	1.21356	0.0927238	1.00891	0.0706516	1.63813	0.147945	1.74251	0.146227	1.15608	0.0656882
TAG 58:1	1	0.120253	0.891617	0.0533412	0.897599	0.0599643	0.919885	0.0533183	0.934539	0.0699357	1.00938	0.091866	1.11153	0.0824622	1.01377	0.0961351	1.2673	0.0280513	1.54832	0.104704	1.56664	0.121625	1.2851	0.117791	1.00531	0.0621163	1.57053	0.0992571	1.60304	0.1972	1.18096	0.0992167
TAG 58:3	1	0.152637	0.866725	0.0599501	0.933863	0.0364096	0.952005	0.0731063	1.07681	0.08563	0.998717	0.133002	1.15399	0.107354	1.02855	0.0899854	1.26646	0.0557771	1.48357	0.132854	1.43885	0.105345	1.27678	0.116132	1.0492	0.0726006	1.85021	0.17897	1.84819	0.183722	1.19069	0.0948565
TAG 58:4	1	0.129518	0.788181	0.0494887	0.832541	0.0404918	0.914098	0.0634547	0.982159	0.0723608	0.870848	0.0890025	0.990051	0.0727377	0.952248	0.0895392	1.17713	0.0491608	1.33647	0.115794	1.31348	0.103763	1.10028	0.0741819	0.915956	0.0609419	1.50425	0.165431	1.51812	0.11338	0.977791	0.0636062
TAG 58:5	1	0.118307	0.798575	0.0346782	0.828179	0.0381258	0.884339	0.0576435	1.77047	0.148784	0.971477	0.0911384	0.92746	0.0700991	1.43183	0.126551	1.12078	0.0810034	1.23061	0.114676	1.28094	0.10861	1.10262	0.0718806	0.896228	0.0419267	1.37519	0.145858	1.32824	0.119217	0.947878	0.0667729
TAG 60:3	1	0.157227	0.89158	0.0625141	0.922161	0.0568555	0.89436	0.0699217	0.97962	0.0683471	1.00271	0.135117	1.06006	0.0676122	0.999237	0.0963182	1.23639	0.0483983	1.58475	0.110003	1.58211	0.0756923	1.22715	0.0898184	1.05622	0.0575726	1.54137	0.127239	1.72932	0.172532	1.20423	0.0955514
TAG 60:7	1	0.0911262	0.299737	0.0335208	0.350953	0.0263665	0.552229	0.0709	3.23806	0.571797	1.05849	0.118446	1.04472	0.0908992	2.23915	0.239396	1.46266	0.160072	nd	nd	nd	nd	0.824723	0.0855625	0.806362	0.0997053	0.363646	0.136032	0.273764	0.0891171	0.283832	0.0266468

### Sheet: table 4
Supplemental Table S4 : Variables of the first three Principal Component (PC) of atg mutants and wild type (WT) genotypes after 0 and 6 days of dark treatment
PC 1		PC2		PC3
MGDG 34:4	-0.18128	TAG 54:9	-0.20776	TAG 56:4	-0.19577
MGDG 34:3	-0.15998	MGDG 32:3(1)	-0.19164	TAG 54:6	-0.184
PC 38:4 (1)	-0.1589	TAG 52:6	-0.16809	TAG 52:4	-0.18187
MGDG 34:1	-0.15535	TAG 54:8	-0.15611	TAG 54:5	-0.17651
DGDG 34:4 2	-0.15172	TAG 52:5	-0.14742	MGDG 32:3 (2)	-0.17009
MGDG 34:2	-0.14786	MGDG 32:3(2)	-0.146	TAG 54:7	-0.16902
DGDG 34:2	-0.14571	TAG 52:7	-0.14509	TAG 56:5	-0.16581
MGDG 34:5	-0.13872	TAG 50:3(1)	-0.12716	TAG 52:7	-0.15016
MGDG 36:5	-0.13142	PC 34:5	-0.10637	TAG 58:5	-0.14444
PC 38:4 2	-0.13077	TAG 54:7	-0.097134	MGDG 36:4	-0.14177
DGDG 34:5	-0.13073	TAG 56:6(2)	-0.09693	TAG 54:8	-0.14136
MGDG 36:3	-0.13005	PC 34:6	-0.093136	MGDG 36:5	-0.14018
PC 38:3 1	-0.12904	TAG 56:5	-0.091012	TAG 54:9	-0.13951
DGDG 36:5	-0.12727	DGDG 32:3	-0.089294	TAG 56:3	-0.13647
PC 36:2	-0.1261	MGDG 36:4	-0.071565	MGDG 36:6	-0.1319
PC 36:3 1	-0.12473	TAG 52:4	-0.069811	TAG 60:3	-0.1268
DGDG 34:0	-0.12465	PC 32:0	-0.065883	MGDG 34:6	-0.12553
PE 36:3 1	-0.11976	DGDG 34:4(1)	-0.047802	DGDG 36:6	-0.12531
DGDG 38:5	-0.11622	MGDG 38:4	-0.0436	TAG 58:4	-0.12478
DGDG 34:4 1	-0.11606	PC 38:3 (2)	-0.041669	MGDG 38:4	-0.12397
MGDG 36:6	-0.11447	MGDG 32:6	-0.032403	TAG 58:0	-0.11953
DGDG 34:3	-0.11372	PC 38:6	-0.031337	TAG 48:3	-0.11416
PC 36:4	-0.11246	MGDG 36:6	-0.030562	TAG 52:6	-0.11314
DGDG 38:6	-0.11037	PC 32:3 (2)	-0.028658	DGDG 36:4	-0.11122
PC 38:5	-0.10614	DGDG 36:6	-0.023115	DGDG 36:5	-0.10928
DGDG 36:3	-0.10549	MGDG 34:6	-0.018622	TAG 52.5	-0.10854
DGDG 36:4	-0.10409	PC 32:3 (1)	-0.018574	TAG 44:0	-0.10795
PC 34:1	-0.10315	DGDG 38:6	-0.016959	MGDG 34:3	-0.10613
PC 34:4 1	-0.10232	DGDG 36:4	-0.013828	TAG 48:2	-0.10585
DGDG 32:0	-0.10207	MGDG 36:5	-0.010087	TAG 58:3	-0.10453
MGDG 38:4	-0.097738	MGDG 38:6	-0.0083592	TAG 54:4	-0.10345
PE 36:2	-0.097108	TAG 50:2 (1)	-0.0044024	TAG 56:1	-0.1031
DGDG 36:6	-0.093851	TAG 52:9	0.00023453	TAG 44:1	-0.10173
PC 36:1	-0.09313	PE 36:3 (2)	0.003421	MGDG 36:3	-0.099822
PC 32:1 2	-0.090124	DGDG 36:5	0.011349	TAG 54:0	-0.094928
MGDG 38:6	-0.089545	MGDG 36:3	0.011967	DGDG 34:3	-0.093037
MGDG 34:6	-0.077096	DGDG 38:5	0.013327	DGDG 34:4(1)	-0.092513
PE 38:2	-0.072618	DGDG 34:3	0.015721	TAG 54:3	-0.092487
MGDG 32:6	-0.072334	PC 32:2 (2)	0.017578	DGDG 38:6	-0.090117
MGDG 36:4	-0.056766	PC 36:6	0.026841	TAG 50:3(1)	-0.089703
DAG 36:5	-0.054921	DGDG 34:5	0.03107	MGDG 38:6	-0.087883
DGDG 32:3	-0.051801	DGDG 36:3	0.032028	TAG 42:0	-0.085325
TAG 56:5	-0.050492	PC 34:4 (1)	0.033785	TAG 56:2	-0.084794
TAG 54:6	-0.050039	MGDG 34:3	0.039807	DAG 34:3	-0.084656
PE 36:4	-0.047081	PC 38:5	0.040199	DGDG 38:5	-0.084298
PC 36:3 2	-0.043675	PC 34:4 (2)	0.041859	DGDG 32:3	-0.082306
PE 34:2	-0.035625	PE 34:1	0.042642	DGDG 32:0	-0.081431
DAG 34:3	-0.034244	TAG 54:1	0.046735	TAG 46:2	-0.081268
MGDG 32:3 2	-0.028806	DAG 34:3	0.047641	TAG 58:1	-0.080012
PC 36:5	-0.024045	PC 36:3 (2)	0.053812	TAG 46:0	-0.077455
TAG 54:7	-0.020684	PC 32:2 (1)	0.05751	TAG 54:2	-0.076579
PE 34:1	-0.0022943	DGDG 32:0	0.061166	TAG 52:3	-0.075679
TAG 52:7	0.005835	PE 36:2	0.061311	DGDG 34:5	-0.075117
TAG 54:1	0.011787	MGDG 34:5	0.062306	TAG 48:1	-0.073943
PC 38:6	0.014131	PE 34:2	0.06291	TAG 46:1	-0.073644
PE 36:5	0.015818	TAG 42:0	0.063555	DGDG 36:3	-0.071836
TAG 56:4	0.019379	PC 38:4 (1)	0.064336	MGDG 32:6	-0.069791
PE 36:3 2	0.022045	TAG 58:1	0.064974	MGDG 32:3(1)	-0.068071
PC 38:3 2	0.023602	TAG 56:1	0.067361	TAG 50:3(2)	-0.065737
DAG 34:6	0.028602	DAG 36:6	0.069397	MGDG 34:2	-0.065505
TAG 54:8	0.030643	TAG 50:3 (2)	0.073373	TAG 48:0	-0.065348
TAG 56:6 2	0.03313	TAG 48:1	0.074763	TAG 50:1	-0.063052
PC 32:2 1	0.033329	DAG 36:5	0.077244	MGDG 34:1	-0.058992
PC 32:1 1	0.036131	DGDG 34:4(2)	0.077627	PC 38:6	-0.058691
MGDG 32:3 1	0.041951	TAG 60:3	0.078916	TAG 50:0	-0.056455
TAG 54:5	0.043233	PC 34:3	0.079692	MGDG 34:4	-0.053743
TAG 50:3 1	0.044646	TAG 58:0	0.079822	TAG 56:6(2)	-0.053019
TAG 50:3 2	0.045954	PC 38:3 (3)	0.080279	MGDG 34:5	-0.051571
PC 32:2 2	0.047587	PE 38:3	0.08074	TAG 52:0	-0.049308
DGDG 34:6	0.051625	MGDG 34:2	0.080788	TAG 50:2(2)	-0.048432
TAG 52:5	0.053032	TAG 52:3	0.083795	TAG 52:2	-0.046874
TAG 42:0	0.055256	PC 36:2	0.084386	PC 34:5	-0.039558
TAG 58:0	0.055456	TAG 54:3	0.085512	PC 38:5	-0.038064
TAG 60:3	0.058576	DGDG 34:2	0.085662	DAG 36:5	-0.037245
TAG 50:2 1	0.061646	TAG 54:2	0.086544	DGDG 34:2	-0.03677
TAG 48:1	0.063352	PC 32:1 (1)	0.088481	PC 38:4(1)	-0.033678
TAG 54:3	0.065008	TAG 46:1	0.088506	DAG 34:6	-0.025371
TAG 54:9	0.065144	PC 38:3 (1)	0.090381	TAG 52:1	-0.025333
TAG 56:1	0.065169	PC 38:4 (2)	0.092159	PC 34:6	-0.02459
DAG 36:6	0.065243	TAG 54:6	0.092175	PC 38:3(2)	-0.022244
TAG 54:2	0.065457	TAG 56:4	0.092793	DGDG 34:0	-0.021237
TAG 52:6	0.065645	TAG 52:0	0.093157	PC 34:4(1)	-0.021089
TAG 58:1	0.066838	TAG 58:3	0.095032	DGDG 34:4(2)	-0.019094
TAG 52:1	0.067604	MGDG 34:1	0.095865	TAG 50:2(1)	-0.017703
PC 34:5	0.07377	TAG 50:0	0.099209	DAG 36:6	-0.017237
TAG 52:9	0.076157	MGDG 34:4	0.10037	PC 38:3(1)	-0.012077
TAG 52:0	0.080517	PC 36:3 1()	0.10093	PC 36:3(2)	-0.00058552
TAG 48:3	0.084706	TAG 48:2	0.10326	PC 36:1	0.00082839
TAG 54:4	0.085174	TAG 58:4	0.1033	TAG 52:9	0.0015102
PC 34:6	0.085632	DGDG 34:0	0.10511	PC 36:2	0.004513
PC 38:3 3	0.085948	PE 36:3 (1)	0.10716	PC 32:2(2)	0.0093425
TAG 52:4	0.086885	PC 36:1	0.10812	PC 36:3(1)	0.009479
TAG 56:3	0.088818	TAG 44:0	0.10813	TAG 54:1	0.010301
TAG 50:1	0.090451	TAG 52:1	0.10873	PC 38:4(2)	0.012665
TAG 50:2 2	0.090716	TAG 54:0	0.10952	PC 36:4	0.012915
PE 38:3	0.091356	TAG 56:3	0.11088	PC 32:3(2)	0.015315
TAG 52:3	0.091997	TAG 44:1	0.11135	PC 36:6	0.023017
TAG 56:2	0.093022	TAG 48:0	0.11276	PC 34:1	0.032532
TAG 48:2	0.093764	TAG 58:5	0.11287	PC 32:0	0.033226
PC 34:3	0.095682	PC 34:1	0.11316	PC 36:5	0.034821
TAG 58:3	0.098103	PE 36:4	0.1136	PC 34:4(2)	0.035198
TAG 54:0	0.098889	TAG 46:0	0.11369	PC 34:3	0.03897
TAG 44:0	0.099232	TAG 56:2	0.11596	PC 32:3(1)	0.044913
TAG 46:0	0.10032	TAG 48:3	0.11631	PC 32:1(2)	0.050999
TAG 50:0	0.10141	TAG 50:2 (2)	0.11746	PE 38:2	0.058751
TAG 58:4	0.1019	TAG 52:2	0.11819	PC 32:2(1)	0.05957
TAG 58:5	0.10266	TAG 46:2	0.12076	PC 32:1(1)	0.067381
PC 34:4 2	0.10446	DAG 34:6	0.12313	DGDG 34:6	0.070985
TAG 46:2	0.10861	PC 36:4	0.12573	PE 38:3	0.074545
TAG 48:0	0.11153	PE 36:5	0.12575	PE 36:3 (1)	0.082484
TAG 52:2	0.11159	TAG 50:1	0.12788	PC 38:3(3)	0.083653
PC 36:6	0.11291	DGDG 34:6	0.13092	PE 36:2	0.085899
TAG 46:1	0.11552	PC 32:1 (2)	0.13142	PE 36:3(2)	0.12448
TAG 44:1	0.11686	TAG 54:4	0.13754	PE 34:2	0.14052
PC 32:3 1	0.12475	TAG 54:5	0.14102	PE 34:1	0.14758
PC 32:0	0.13208	PE 38:2	0.15074	PE 36:5	0.15755
PC 32:3 2	0.1498	PC 36:5	0.18557	PE 36:4	0.15833
